# Quantitative proteomics and lipidomics of TFG-deficient B cells provide insights into mechanisms of autophagic flux and plasma cell biology

**DOI:** 10.1101/2022.09.01.506221

**Authors:** Tobit D. Steinmetz, Lena Reimann, Sebastian R. Schulz, Sophia Urbanczyk, Jana Thomas, Ann-Kathrin Himmelreich, Florian Golombek, Kathrin Castiglione, Susanne Brodesser, Bettina Warscheid, Dirk Mielenz

**Author notes:** correspondence: Dr. Dirk Mielenz, Division of Molecular Immunology, Universitätsklinikum Erlangen, Nikolaus-Fiebiger-Zentrum, FAU Erlangen-Nürnberg, Erlangen, Germany, E-Mail.

## Abstract

The autophagy-flux-promoting protein TFG (*Trk-fused gene*) is up-regulated during B cell differentiation into plasma cells and supports survival of CH12 B cells. We hypothesized that quantitative proteomics analysis of CH12*tfg*KO B cells with intact or blocked autophagy-lysosome flux (via NH_4_Cl) will identify mechanisms of TFG-dependent autophagy, plasma cell biology and B cell survival. Analysis of CH12WT B cells in the presence of NH_4_Cl will identify proteins whose presence is continuously regulated by lysosomes independent of TFG. We determined hundreds of proteins to be controlled by TFG and/or NH_4_Cl. Notably, NH_4_Cl treatment alone increased the abundance of a cluster of cytosolic and mitochondrial translational proteins while it also reduced a number of proteins. Within the B cell relevant protein pool, BCL10 was reduced, while JCHAIN was increased in CH12*tfg*KO B cells. Furthermore, TFG regulated the abundance of transcription factors, such as JUNB, metabolic enzymes, such as the short-chain fatty acid activating enzyme ACOT9 or the glycolytic enzyme ALDOC. Gene ontology enrichment analysis revealed that TFG-regulated proteins localized to mitochondria and membrane-bounded organelles. Due to these findings we performed shotgun lipidomics of glycerophospholipids, uncovering that a particular phosphatidylethanolamine (PE) species, 32:0 PE, which lipidates LC3 most efficiently, was less abundant while phosphatidylglycerol (PG) was more abundant in CH12*tfg*KO B cells. In line with the role of PG as precursor for Cardiolipin (CL), the CL content was higher in CH12*tfg*KO B cells and addition of PG liposomes to B cells increased the amount of CL. We propose a role for TFG in B cell activation and plasma cell biology via regulation of proteins involved in germinal center and plasma cell development, such as BCL10 or JCHAIN, as well as in lipid homeostasis, mitochondria and metabolism.
