## Supplemental Table 2 for "Quantitative proteomics and lipidomics of TFG-deficient B cells provide insights into mechanisms of autophagic flux and plasma cell biology"

### Sheet: Tabelle1
		Group 1: Controlled by TFG only		Group 2: Controlled by TFG mediated lysosomal targeting					Group 3: Negatively controlled by lysosomes independent of TFG		Group 4: Positively controlled by lysosomes independent of TFG
		KO up, NH4Cl independent		KO up and WT NH4Cl up					WTup, NH4Cl dependent		WT down, NH4CL dependent
		Ifi205a		Tpx2					Rpl35a		Zadh2
		Cd36		Gemin6					Rpl34		Suds3
		Cpne2		Plod3					Mrpl27		Acbd6
		Igj		Thyn1					Elac2		Lrrfip2
		Acot9		Mrrf					Mta2		Tsc22d4
		Knstrn		Usf2					Blvra		Proser1
		Snw1		Mrps16					Gtpbp1		Dna2
		Hsdl2		Rrp9					Wdr43		Trp53
		Kif5b		Chtop					Cenpv		Ncstn
		Nubpl		Plrg1					Rps11		5730455P16Rik
		Aars2		Otud4					Znf622		Ube2s
		Sh3kbp1		Tomm70a					Zc3h15		Ccdc101
		Rcor1		Pcca					Scyl1		Mrm1
		Mpp6		Dnajc11					Dbr1		Acadsb
		Spats2		Mrpl30					Eif2b4		N6amt2
		Aak1		Ppat					Pfkm		Sh3bp1
		Topbp1		Pold3					Uqcr10		Dhps
				Etfdh					Tomm20		Echdc2
				Lig1					Dus3l		Taf7
		KO down, NH4Cl independent		Atad3					Eefsec		Bod1l
		Nab2							B2m		Txnip
		Fhl3		KO down and WT NH4CL down					Rcl1		Chaf1a
		Pml		Suds3					Suz12		Ccdc85c
		E2f4		Proser1					Mrpl3		Hmg20a
		Capns1		Sh3bp1					Fam98b		Rrbp1
		Arhgap25		Id3					Wdr11		Bhlhe41
		Gsn							Mrpl16		Acbd3
		Cog3							Gps1		Pde4dip
		Epn1							H2afv		Runx3
		Bcl10							Brd2		Ube2b
		Junb							H2afx		Gigyf2
		Cth							Rps2		Ylpm1
		Avil							Mrps2		Ccdc86
		Plek							Rps16		Slc7a1
		Mpst							Ilk		Nucb1
		Rnf113a2							Trmt1		Mad2l1
		Cd44							Slc2a3		Tpm3-rs7
		Prmt6							Slc25a11		Cct6b
		Impdh1							Gmds		Id3
		Aldoc							Tarbp2		Sdf4
									Gnpda2		Scpep1
									Cwf19l1		Usp48
									Acp6		Tpm3
									Farsa
									Prpsap2
									Tex30
									Rps25
									Erlec1
									Ddx1
									Thumpd1
									Mrpl45
									Ifi35
									Hist1h2bc
									Mapk3
									Scfd2
									Farsb
									Snd1
									Znf326
									Epb41
									Polr1e
									Gpi
									Chtf18
									Aldh18a1
									Arpc1b
									Acly
									Ndufv1
									Ogt
									Rasal1
									Utp18
									Hdlbp
									Cdc73
									Ilf3
									Mios
									Fbl
									Pgam5
									Pitrm1
									Pgam2
									Nsf
									Rps5
									Srp14
									Uqcrq
									Wars
